# *Toxoplasma* infection alters dopamine-sensitive behaviors and host gene expression patterns associated with neuropsychiatric disease

**DOI:** 10.1101/2021.08.16.456298

**Authors:** Graham L. Cromar, Jonathan Epp, Ana Popovic, Yusing Gu, Violet Ha, Brandon Walters, James St. Pierre, Xuejian Xiong, John Howland, Sheena Josselyn, John Parkinson, Paul W. Frankland

## Abstract

*Toxoplasma gondii* is a single celled parasite thought to infect 1 in 3 worldwide. During chronic infection, *T. gondii* can migrate to the brain where it promotes low-grade neuroinflammation with the capacity to induce changes in brain morphology and behavior. Consequently, infection with *T. gondii* has been linked with a number of neurocognitive disorders including schizophrenia (SZ), dementia, and Parkinson’s disease. Beyond neuroinflammation, infection with *T. gondii* can modulate the production of neurotransmitters, such as dopamine. To further dissect these pathways and examine the impact of altered dopaminergic sensitivity in *T. gondii*-infected mice on both behavior and gene expression, we developed a novel mouse model, based on stimulant-induced (cocaine) hyperactivity. Employing this model, we found that infection with *T. gondii* did not alter fear behavior but did impact motor activity and neuropsychiatric-related behaviurs. While both behaviors may help reduce predator avoidance, consistent with previous studies, the latter finding is reminiscent of neurocognitive disorders. Applying RNASeq to two relevant brain regions, striatum and hippocampus, we identified a broad upregulation of immune responses. However, we also noted significant associations with more meaningful neurologically relevant terms were masked due to the sheer number of terms incorporated in multiple testing correction. We therefore performed a more focused analysis using a curated set of neurologically relevant terms revealing significant associations across multiple pathways. We also found that *T. gondii* and cocaine treatments impacted the expression of similar functional pathways in the hippocampus and striatum although, as indicated by the low overlap among differentially expressed genes, largely via different proteins. Furthermore, while most differentially expressed genes reacted to a single condition and were mostly upregulated, we identified gene expression patterns indicating unexpected interactions between *T. gondii* infection and cocaine exposure. These include sets of genes which responded to cocaine exposure but not upon cocaine exposure in the context of *T. gondii* infection, suggestive of a neuroprotective effect advantageous to parasite persistence. Given its ability to uncover such complex relationships, we propose this novel model offers a new perspective to dissect the molecular pathways by which *T. gondii* infection contributes to neuropsychiatric disorders such as schizophrenia.
