## Supplemental File 4 for "*Toxoplasma* infection alters dopamine-sensitive behaviors and host gene expression patterns associated with neuropsychiatric disease"

### Sheet: Sheet1
	Analysis of tissue overlaps (data assembly and expected values calculations)
		Gene Sets					Overlap Categories
		Toxo Up	Toxo Down	Cocaine Up	Cocaine Down		Toxo Up	Cocaine Up	Cocaine Down	Toxo Down	Toxo Up/Cocaine Down	Toxo Down/Cocaine Up	Toxo Up/Cocaine Up	Toxo Down/Cocaine Down
	H-total*	1150	357	881	848		837	819	546	306	287	36	26	15
	S-total*	1555	437	679	414		1450	601	319	369	65	38	40	30
	Total	2705	794	1560	1262	6321	2287	1420	865	675	352	74	66	45	5784
	Non-overlap	1726	770	1321	1145		1618	1220	800	624	315	73	60	44
	Overlap	979	24	239	117		669	200	65	51	37	1	6	1
	Proportion of overlap	0.361922	0.0302267	0.153205	0.09271		0.292523	0.140845	0.0751445	0.0755556	0.105114	0.0135135	0.0909091	0.0222222
	H-Expected	1315.24	386.062	758.511	613.616		1112	690.439	420.584	328.202	171.151	35.9806	32.0908	21.8801
	S-Expected	1389.76	407.938	801.489	648.384		1175	729.561	444.416	346.798	180.849	38.0194	33.9092	23.1199
	non-O-Expected	2005	589	1156	935		1695	1052	641	500	261	55	49	33
	O-Expected	700	205	404	327		592	368	224	175	91	19	17	12
	T-Expected	2705	794	1560	1262		2287	1420	865	675	352	74	66	45
	P-Expected	0.25878	0.258186	0.258974	0.259113		0.258854	0.259155	0.25896	0.259259	0.258523	0.256757	0.257576	0.266667
	Null hypothsis assumes conditions have no effect on number of overlaps and therefore expected overlaps should reflect the frequency of overlaps found for all DE genes.
	Calculations based on DE gene set:
			Proportion of Total				Note 1: difference between 6321 and 5989 represents double counting of genes due to non-mutual exclusivity of the gene set categories
	Total H+S	5989					Note 2: while overlap categories are mutually exclusive only the first 8 categories are shown and consequently the total approaches but does not equal 5989
	Hippocampus	2912					Note 3: 5989 total includes the gene overlap between Hippocampus and Striatum in those respective totals. The double counting of the overlap accounts for the difference between this total and the total unique number of DE genes which is 4439
	h-only	1362	0.227417
	Striatum	3077
	s-only	1527	0.254967
	Overlap	1550	0.258808
	Hip +overlap		0.486225
	Str + overlap		0.513775
	Hip + Str + Overlap		1
	*these totals are not mutually exclusive across conditions e.g. Toxo Up includes Tup, TupCup, TupCdown. In particular for Gene Sets it is not expected that a sum of H-total be the same as the Reference totals.
	Fisher's Exact Test (tests were implemented in R and visualized in ggplot2)
		Gene Sets					Overlap Categories
		Toxo Up	Toxo Down	Cocaine Up	Cocaine Down		Toxo Up	Cocaine Up	Cocaine Down	Toxo Down
	p-value	2.2e-16	2.2e-16	1.544e-13	3.725e-12		0.005948	1.626e-15	2.2e-16	2.2e-16
	odds ratio	1.62446	0.0896817	0.517795	0.430251		1.1838	0.46876	0.232696	0.233761
	Testing the expected and observed number of Toxo vs. Cocaine responsive genes in Hippocampus and Striatum
		Hippocampus		Striatum			Expected Proportions
		Toxo	Cocaine	Toxo	Cocaine		All Toxo	All Cocaine	Total
	Observed	1507	1729	1992	1093		3499	2822	6321
	Expected	1791	1445	1708	1377		0.553552	0.446448
	p-value	2.441e-12		9.235e-14
	odds ratio	1.41215		0.680646
	* Null hypothesis is that the tissues have numbers of genes responding to Toxo and Cocaine that are proportional to their respective totals across all categories
		Hippocampus		Striatum			Expected Proportions
		Toxo	Cocaine	Toxo	Cocaine		All Toxo	All Cocaine	Total
	Observed	1143	1365	1819	920		2962	2285	5247
	Expected	1416	1092	1546	1193		0.564513	0.435487
	p-value	7.352e-15		2.051e-14
	odds ratio	1.54838		0.655493
