## Supplemental File 5 for "*Toxoplasma* infection alters dopamine-sensitive behaviors and host gene expression patterns associated with neuropsychiatric disease": Top20NeuroHIP_Context

7399	1.2872E-100	2.4000E-98	147	995	462	28929	nervous system development	ATF1|PGAP1|GFI1|NAB2|LST1|IRS2|KNDC1|RORB|IKZF1|SOX21|CLDN1|SOX2|GJA1|EDNRB|KDR|AKT1|SOX9|EPHB1|DYNC2H1|CHRNB2|DSCAM|ISLR2|LMTK2|LIFR|RPGRIP1L|HSPG2|RUNX3|RUNX1|CLDN5|BCAN|OLFM3|TEP1|RFX4|LLGL1|NOTCH3|NOTCH1|KLK8|KLK6|PLD2|DEAF1|PRDM16|OTX1|LYN|VASP|BBS1|SMAD1|FZD3|EGR2|EGR3|TGFB1|HSPA5|BDNF|FZD6|HOOK3|BMP7|RPE65|DCLK1|BMP6|NR4A2|VANGL2|CXCL12|MAFB|LHX2|BCL2|ID4|CSPG5|CSPG4|CNTN4|SCN2A|BMPR1B|PAM…
22008	1.4958E-72	1.6280E-70	105	676	462	28929	neurogenesis	ATF1|GFI1|NAB2|LST1|KNDC1|RORB|SOX21|SOX2|GJA1|KDR|AKT1|SOX9|EPHB1|CHRNB2|DSCAM|ISLR2|LMTK2|LIFR|RUNX3|RUNX1|OLFM3|TEP1|NOTCH3|NOTCH1|KLK8|KLK6|PLD2|PRDM16|LYN|VASP|BBS1|FZD3|EGR2|TGFB1|BDNF|HOOK3|BMP7|RPE65|DCLK1|BMP6|NR4A2|CXCL12|LHX2|BCL2|ID4|CSPG4|CNTN4|BMPR1B|PAM|CLIC5|GSK3B|USP33|HEXA|PTEN|DBI|GLI3|ARHGAP4|PPP1R9B|MECP2|SPN|SIX4|TSPO|PHGDH|JAK2|FEZF2|BBS4|TGIF1|SPHK1|MMP2|ITGA1|PAX6|ETV1|OL…
7610	9.2880E-69	9.3309E-67	89	472	462	28929	behavior	IL1RN|CSF3R|ITGAM|THRB|HEXB|GFI1|HEXA|ITGB2|PTEN|HTR2C|ABAT|HTR2A|ARRB2|LSP1|SLC6A1|AFF2|EPS8|MECP2|GM2A|C3AR1|RAC2|CASP1|TSPO|CCN1|PTGDS|FEZF2|BBS4|CHRNB2|GHSR|FCER1G|DSCAM|ITGA1|TMOD2|VPS13A|ETV1|RUNX1|FCGR3|CACNB4|IFNG|ALS2|TEP1|KCNMA1|SGK1|DOCK2|CX3CR1|LEPROT|SEMA3A|PTAFR|ADAM22|CACNA1B|UBR3|ATP1A2|CACNA1C|HMGCR|CORO1A|KLK8|CCL8|HRH3|CNR2|PRKAR2B|CCL6|CCL5|NPY|CCL2|SLIT2|AOC3|CMTM7|EGR1|BBS1|…
548699	3.0352E-67	2.9005E-65	98	635	462	28929	generation of neurons	ATF1|GFI1|LST1|KNDC1|RORB|SOX2|GJA1|KDR|AKT1|EPHB1|CHRNB2|DSCAM|ISLR2|LMTK2|LIFR|RUNX3|RUNX1|OLFM3|TEP1|NOTCH3|NOTCH1|KLK8|KLK6|PLD2|LYN|VASP|BBS1|FZD3|EGR2|TGFB1|BDNF|HOOK3|BMP7|RPE65|DCLK1|BMP6|NR4A2|CXCL12|LHX2|BCL2|ID4|CSPG4|CNTN4|BMPR1B|PAM|CLIC5|GSK3B|USP33|HEXA|PTEN|GLI3|ARHGAP4|PPP1R9B|MECP2|SPN|SIX4|TSPO|PHGDH|JAK2|FEZF2|BBS4|TGIF1|SPHK1|MMP2|ITGA1|PAX6|ETV1|OLIG1|OLIG2|ETV5|TGFBR1|IFNG|…
30182	5.5047E-54	3.2678E-52	76	461	462	28929	neuron differentiation	CLIC5|GFI1|USP33|HEXA|LST1|PTEN|KNDC1|RORB|GLI3|PPP1R9B|MECP2|SPN|SOX2|GJA1|KDR|PHGDH|JAK2|FEZF2|EPHB1|BBS4|CHRNB2|DSCAM|MMP2|ITGA1|LMTK2|PAX6|LIFR|ETV1|OLIG1|OLIG2|RUNX3|TGFBR1|RUNX1|OLFM3|ALS2|TEP1|KCNMA1|GAS1|SGK1|DSCAML1|NOTCH3|NOTCH1|SEMA3A|LRP4|NTN1|KLK8|PLD2|PTPRZ1|NTF3|SLITRK3|SLIT2|LYN|VASP|BBS1|FZD3|EGR2|BDNF|LGI4|LAMB2|NTRK3|STAT3|SOD2|BMP7|RPE65|DCLK1|NR4A2|CD24A|CXCL12|LHX2|ALMS1|BCL…
40011	1.4565E-52	7.9258E-51	69	372	462	28929	locomotion	GSK3B|CSF3R|ITGAM|B4GALT1|USP33|ITGB2|PTEN|LSP1|TNF|PVR|CTGF|GJA1|EDNRB|SIX4|PLAU|C3AR1|KDR|RAC2|TSPO|CCN1|TNS1|FCER1G|MMP2|ITGA1|ARID5B|PAX6|GAB2|TGFBR1|VAV2|MMP14|FCGR3|ADAM17|IFNG|TEP1|ITGA6|DOCK2|CX3CR1|LAMA5|SELPLG|SEMA3A|PTAFR|ATP1A2|CORO1A|NTN1|NEURL1A|SGPL1|CCL8|CCL6|CCL5|KATNA1|CCL2|FYN|SLIT2|AOC3|CMTM7|ST14|TGFB1|CMTM3|NTRK3|CMTM6|GRIN2C|DCLK1|NR4A2|CXCL10|CD24A|CXCL11|FMNL1|CXCL12|CSPG4
48666	7.6114E-48	3.5502E-46	64	356	462	28929	neuron development	CLIC5|USP33|HEXA|LST1|PTEN|RORB|GLI3|PPP1R9B|MECP2|SPN|GJA1|KDR|PHGDH|JAK2|FEZF2|EPHB1|BBS4|CHRNB2|DSCAM|MMP2|ITGA1|LMTK2|PAX6|LIFR|ETV1|RUNX3|RUNX1|OLFM3|ALS2|TEP1|GAS1|SGK1|DSCAML1|NOTCH1|SEMA3A|NTN1|KLK8|PLD2|PTPRZ1|NTF3|SLITRK3|SLIT2|LYN|VASP|BBS1|FZD3|EGR2|BDNF|LGI4|LAMB2|SOD2|BMP7|RPE65|DCLK1|NR4A2|CD24A|CXCL12|LHX2|ALMS1|BCL2|CSPG4|CNTN4|BMPR1B|PAM
40012	1.2785E-45	5.5045E-44	48	173	462	28929	regulation of locomotion	COL18A1|CD63|LAMA5|CSF1|ITGB3|SEMA3A|LAMA3|PTEN|HTR2C|IRS2|ALOX12|NOD2|CORO1A|NTN1|AIF1|ETS1|ARHGAP4|PLD2|GNA13|P2RY6|SRPX2|RRAS|ERBB4|ADORA3|PDPN|C3AR1|KDR|AKT1|CTSH|JAK2|BBS4|CCR2|AOC3|BBS1|MAP3K1|SMAD3|SPHK1|TIE1|PAX6|NISCH|CXCL10|CXCL12|TEP1|ABI3|BCL2|TEK|MYO1F|TLR2
531175	2.6218E-41	9.6909E-40	53	275	462	28929	neuron projection development	USP33|LST1|PTEN|GLI3|PPP1R9B|MECP2|SPN|GJA1|KDR|PHGDH|JAK2|FEZF2|EPHB1|BBS4|CHRNB2|DSCAM|MMP2|ITGA1|LMTK2|PAX6|LIFR|ETV1|RUNX3|ALS2|TEP1|GAS1|SGK1|NOTCH1|SEMA3A|NTN1|KLK8|PLD2|PTPRZ1|NTF3|SLITRK3|SLIT2|LYN|VASP|BBS1|FZD3|EGR2|BDNF|LAMB2|BMP7|DCLK1|NR4A2|CD24A|CXCL12|LHX2|BCL2|CNTN4|BMPR1B|PAM
7626	7.1832E-39	2.4054E-37	49	247	462	28929	locomotory behavior	CSF3R|ITGAM|HEXB|HEXA|ITGB2|ABAT|ARRB2|LSP1|EPS8|MECP2|C3AR1|RAC2|CCN1|FEZF2|CHRNB2|FCER1G|DSCAM|ITGA1|VPS13A|FCGR3|CACNB4|IFNG|ALS2|KCNMA1|DOCK2|CX3CR1|SEMA3A|PTAFR|ADAM22|CACNA1B|ATP1A2|CACNA1C|CORO1A|CCL8|CCL6|CCL5|CCL2|SLIT2|CMTM7|CMTM3|LGI4|CMTM6|GRIN2C|SOD2|NR4A2|CXCL10|CXCL11|CXCL12|APBA2
19226	3.7660E-37	1.1618E-35	51	297	462	28929	transmission of nerve impulse	HEXB|NCAN|CHRM4|M3|HEXA|NAB2|ABAT|CLDN1|MECP2|GRM8|TSPO|CHRNB2|GHSR|TMOD2|OLIG2|SYN3|SSTR2|CLDN5|CACNB4|ALDH5A1|ALS2|KCNMA1|GRIA2|ADAM22|CACNA1B|LIN7A|ATP1A2|CACNA1C|KLK8|NPY|NTF3|NAALAD2|FYN|GRIA4|SYT4|EGR2|XBP1|EGR3|TGFB1|BDNF|LGI4|GABRA3|HTR1B|GAD2|GRIN2C|P2RX7|CD24A|PMP22|CD9|SCN2A|APBA2
7417	6.6809E-37	2.0450E-35	55	365	462	28929	central nervous system development	PGAP1|PTEN|IRS2|KNDC1|IKZF1|SOX21|GLI3|MECP2|SOX2|HHEX|MECOM|PHGDH|SOX9|FEZF2|EPHB1|BBS4|DYNC2H1|CHRNB2|SPHK1|PAX6|RPGRIP1L|OLIG2|HSPG2|RUNX1|TGFBR2|BCAN|ZEB1|TEP1|RFX4|GAS1|NCOA7|LLGL1|CX3CR1|NOTCH3|NOTCH1|RAB23|NTF3|FYN|OTX1|SLIT2|TRP53BP2|BBS1|SMAD1|EGR2|HSPA5|HOOK3|DCLK1|NR4A2|CXCL12|MAFB|LHX2|FABP7|BCL2|ID4|PAM
51960	3.4177E-33	8.3691E-32	46	273	462	28929	regulation of nervous system development	ATF1|NOTCH3|GSK3B|NOTCH1|SEMA3A|PTEN|KNDC1|NTN1|KLK8|ARHGAP4|KLK6|MECP2|SOX2|DRP2|KATNA1|NTF3|KDR|CTNNA1|AKT1|TSPO|LYN|CHRNB2|TGIF1|GHSR|TGFB1|DSCAM|BDNF|SPHK1|NTRK3|ISLR2|PAX6|HOOK3|OLIG2|BMP7|BMP6|ETV5|CD24A|CXCL12|IFNG|TEP1|LRRC7|IL1RAPL1|BCL2|ID4|SGK1|ASPA
50767	1.7955E-32	4.3159E-31	44	252	462	28929	regulation of neurogenesis	ATF1|NOTCH3|GSK3B|NOTCH1|SEMA3A|PTEN|KNDC1|NTN1|KLK8|ARHGAP4|KLK6|SOX2|DRP2|KATNA1|NTF3|KDR|CTNNA1|AKT1|TSPO|LYN|CHRNB2|TGIF1|TGFB1|DSCAM|BDNF|SPHK1|NTRK3|ISLR2|PAX6|HOOK3|OLIG2|BMP7|BMP6|ETV5|CD24A|CXCL12|IFNG|TEP1|LRRC7|IL1RAPL1|BCL2|ID4|SGK1|ASPA
50877	4.7829E-31	1.0959E-29	104	1804	462	28929	neurological system process	IL1RN|PGAP1|CHRM4|NAB2|GUCA1A|ABAT|AQP4|RORB|CLDN1|SOX2|IL12B|CHRNB2|GHSR|TMOD2|CLDN5|CACNB4|TEP1|GRIA2|CACNA1B|UBR3|LIN7A|CACNA1C|KLK8|C3|HRH3|PRKAR2B|OLFR98|OLFR99|NAALAD2|ASIC2|GRIA4|EGR1|BBS1|SYT4|EGR2|XBP1|EGR3|TGFB1|CNTN5|BDNF|EPHX2|HTR1B|GRIN2C|RPE65|NR4A3|GJB6|MAN2B1|SCN2A|CLIC5|CDKN1B|THRB|HEXB|NCAN|M3|HEXA|PTEN|HTR2A|ARRB2|SLC6A1|AFF2|MECP2|GM2A|GRM8|CASP1|TSPO|BBS4|CCR2|OLIG2|SYN3|SSTR…
48812	8.2492E-31	1.8469E-29	40	214	462	28929	neuron projection morphogenesis	NOTCH1|SEMA3A|USP33|NTN1|KLK8|GLI3|GJA1|PTPRZ1|NTF3|SLITRK3|KDR|SLIT2|JAK2|FEZF2|EPHB1|VASP|CHRNB2|FZD3|EGR2|DSCAM|BDNF|LAMB2|MMP2|ITGA1|LMTK2|PAX6|LIFR|ETV1|RUNX3|BMP7|DCLK1|NR4A2|CXCL12|ALS2|LHX2|BCL2|GAS1|SGK1|BMPR1B|PAM
31644	1.4458E-28	2.9658E-27	36	184	462	28929	regulation of neurological system process	GRIA2|GSK3B|CACNA1B|HTR2C|HTR2A|ARRB2|ADRB2|SLC6A1|TNF|KLK8|GNAI2|MECP2|EDNRB|CNR2|ERBB4|NTF3|GRM8|KDR|CCL2|GLUL|GRIA4|CHRNB2|EGR1|EDN1|KCNJ10|BDNF|SPHK1|HTR1B|LNPEP|GRIN2C|NFATC4|NISCH|IL1A|IFNG|VGF|CSPG5
7420	3.3452E-28	6.8264E-27	42	281	462	28929	brain development	CX3CR1|NOTCH3|PGAP1|NOTCH1|IRS2|KNDC1|IKZF1|GLI3|MECP2|SOX2|HHEX|MECOM|NTF3|FYN|OTX1|SLIT2|FEZF2|BBS4|DYNC2H1|CHRNB2|BBS1|SMAD1|EGR2|HSPA5|SPHK1|PAX6|RPGRIP1L|HOOK3|HSPG2|DCLK1|TGFBR2|BCAN|CXCL12|MAFB|LHX2|RFX4|FABP7|BCL2|ID4|GAS1|NCOA7|LLGL1
45664	6.5147E-27	1.2155E-25	36	204	462	28929	regulation of neuron differentiation	ATF1|NOTCH3|GSK3B|NOTCH1|SEMA3A|PTEN|KNDC1|NTN1|KLK8|ARHGAP4|KLK6|SOX2|DRP2|KATNA1|AKT1|CHRNB2|TGIF1|DSCAM|BDNF|SPHK1|NTRK3|ISLR2|PAX6|OLIG2|BMP7|BMP6|ETV5|CD24A|CXCL12|IFNG|TEP1|LRRC7|IL1RAPL1|BCL2|ID4|SGK1
40017	2.0364E-26	3.6938E-25	27	95	462	28929	positive regulation of locomotion	COL18A1|CSF1|ITGB3|IRS2|ALOX12|CORO1A|AIF1|ETS1|PLD2|P2RY6|SRPX2|ERBB4|ADORA3|PDPN|C3AR1|KDR|CTSH|JAK2|CCR2|AOC3|SMAD3|SPHK1|CXCL10|CXCL12|BCL2|MYO1F|TLR2
