## Supplemental File 5 for "*Toxoplasma* infection alters dopamine-sensitive behaviors and host gene expression patterns associated with neuropsychiatric disease": Top20NeuroHIP_NIGO

7399	1.3098E-89	1.2139E-87	136	940	461	28012	nervous system development	GFI1|NAB2|LST1|IRS2|KNDC1|RORB|IKZF1|SOX21|CLDN1|SOX2|GJA1|EDNRB|KDR|AKT1|SOX9|EPHB1|DYNC2H1|CHRNB2|DSCAM|ISLR2|LMTK2|LIFR|RPGRIP1L|HSPG2|RUNX3|RUNX1|CLDN5|BCAN|OLFM3|TEP1|RFX4|LLGL1|NOTCH3|NOTCH1|KLK8|PLD2|DEAF1|PRDM16|OTX1|LYN|VASP|BBS1|SMAD1|EGR2|EGR3|TGFB1|HSPA5|BDNF|HOOK3|BMP7|DCLK1|BMP6|NR4A2|CXCL12|MAFB|LHX2|BCL2|ID4|CSPG5|CSPG4|CNTN4|SCN2A|BMPR1B|PAM|CLIC5|GSK3B|HEXB|USP33|HEXA|PTEN|DBI|G…
7610	4.6927E-69	2.8142E-67	89	456	461	28012	behavior	IL1RN|CSF3R|ITGAM|THRB|HEXB|GFI1|HEXA|ITGB2|PTEN|HTR2C|ABAT|HTR2A|ARRB2|LSP1|SLC6A1|AFF2|EPS8|MECP2|GM2A|C3AR1|RAC2|CASP1|TSPO|CCN1|PTGDS|FEZF2|BBS4|CHRNB2|GHSR|FCER1G|DSCAM|ITGA1|TMOD2|VPS13A|ETV1|RUNX1|FCGR3|CACNB4|IFNG|ALS2|TEP1|KCNMA1|SGK1|DOCK2|CX3CR1|LEPROT|SEMA3A|PTAFR|ADAM22|CACNA1B|UBR3|ATP1A2|CACNA1C|HMGCR|CORO1A|KLK8|CCL8|HRH3|CNR2|PRKAR2B|CCL6|CCL5|NPY|CCL2|SLIT2|AOC3|CMTM7|EGR1|BBS1|…
22008	1.1182E-63	5.7002E-62	96	637	461	28012	neurogenesis	CLIC5|GSK3B|GFI1|USP33|HEXA|NAB2|LST1|PTEN|KNDC1|DBI|RORB|SOX21|GLI3|ARHGAP4|PPP1R9B|MECP2|SPN|SOX2|GJA1|SIX4|KDR|TSPO|PHGDH|SOX9|JAK2|FEZF2|EPHB1|BBS4|CHRNB2|TGIF1|DSCAM|MMP2|ITGA1|ISLR2|LMTK2|PAX6|LIFR|ETV1|OLIG1|OLIG2|RUNX3|ETV5|TGFBR1|RUNX1|OLFM3|IFNG|ALS2|TEP1|KCNMA1|GAS1|SGK1|ASPA|NOTCH3|NOTCH1|SEMA3A|ADAM22|LRP4|NTN1|KLK8|PLD2|DRP2|PTPRZ1|KATNA1|PRDM16|NTF3|SLITRK3|CTNNA1|FYN|SLIT2|LYN|VAS…
48699	1.3452E-58	5.9629E-57	89	595	461	28012	generation of neurons	CLIC5|GSK3B|GFI1|USP33|HEXA|LST1|PTEN|KNDC1|RORB|GLI3|ARHGAP4|PPP1R9B|MECP2|SPN|SOX2|GJA1|SIX4|KDR|TSPO|PHGDH|JAK2|FEZF2|EPHB1|BBS4|CHRNB2|TGIF1|DSCAM|MMP2|ITGA1|ISLR2|LMTK2|PAX6|LIFR|ETV1|OLIG1|OLIG2|RUNX3|ETV5|TGFBR1|RUNX1|OLFM3|IFNG|ALS2|TEP1|KCNMA1|GAS1|SGK1|ASPA|NOTCH3|NOTCH1|SEMA3A|LRP4|NTN1|KLK8|PLD2|DRP2|PTPRZ1|KATNA1|NTF3|SLITRK3|CTNNA1|FYN|SLIT2|LYN|VASP|BBS1|EGR2|TGFB1|BDNF|LGI4|LAMB2|…
30182	1.9721E-50	6.3827E-49	73	450	461	28012	neuron differentiation	CLIC5|GFI1|USP33|HEXA|LST1|PTEN|KNDC1|RORB|GLI3|PPP1R9B|MECP2|SPN|SOX2|GJA1|KDR|PHGDH|JAK2|FEZF2|EPHB1|BBS4|CHRNB2|DSCAM|MMP2|ITGA1|LMTK2|PAX6|LIFR|ETV1|OLIG1|OLIG2|RUNX3|TGFBR1|RUNX1|OLFM3|ALS2|TEP1|KCNMA1|GAS1|SGK1|NOTCH3|NOTCH1|SEMA3A|LRP4|NTN1|KLK8|PLD2|PTPRZ1|NTF3|SLITRK3|SLIT2|LYN|VASP|BBS1|EGR2|BDNF|LGI4|LAMB2|NTRK3|STAT3|SOD2|BMP7|DCLK1|NR4A2|CD24A|CXCL12|LHX2|ALMS1|BCL2|ID4|CSPG4|CNTN4|B…
40011	3.5719E-49	1.0711E-47	61	290	461	28012	locomotion	GSK3B|CSF3R|ITGAM|B4GALT1|USP33|ITGB2|PTEN|LSP1|TNF|PVR|CTGF|GJA1|EDNRB|C3AR1|KDR|RAC2|TSPO|CCN1|TNS1|FCER1G|MMP2|ITGA1|PAX6|GAB2|VAV2|MMP14|FCGR3|ADAM17|IFNG|TEP1|ITGA6|DOCK2|CX3CR1|LAMA5|SELPLG|SEMA3A|PTAFR|ATP1A2|CORO1A|NTN1|CCL8|CCL6|CCL5|KATNA1|CCL2|FYN|SLIT2|AOC3|CMTM7|ST14|CMTM3|NTRK3|CMTM6|GRIN2C|DCLK1|NR4A2|CXCL10|CD24A|CXCL11|CXCL12|CSPG4
48666	2.0631E-44	5.0682E-43	61	345	461	28012	neuron development	CLIC5|USP33|HEXA|LST1|PTEN|RORB|GLI3|PPP1R9B|MECP2|SPN|GJA1|KDR|PHGDH|JAK2|FEZF2|EPHB1|BBS4|CHRNB2|DSCAM|MMP2|ITGA1|LMTK2|PAX6|LIFR|ETV1|RUNX3|RUNX1|OLFM3|ALS2|TEP1|GAS1|SGK1|NOTCH1|SEMA3A|NTN1|KLK8|PLD2|PTPRZ1|NTF3|SLITRK3|SLIT2|LYN|VASP|BBS1|EGR2|BDNF|LGI4|LAMB2|SOD2|BMP7|DCLK1|NR4A2|CD24A|CXCL12|LHX2|ALMS1|BCL2|CSPG4|CNTN4|BMPR1B|PAM
31175	5.6769E-40	1.2861E-38	52	269	461	28012	neurite development	USP33|LST1|PTEN|GLI3|PPP1R9B|MECP2|SPN|GJA1|KDR|PHGDH|JAK2|FEZF2|EPHB1|BBS4|CHRNB2|DSCAM|MMP2|ITGA1|LMTK2|PAX6|LIFR|ETV1|RUNX3|ALS2|TEP1|GAS1|SGK1|NOTCH1|SEMA3A|NTN1|KLK8|PLD2|PTPRZ1|NTF3|SLITRK3|SLIT2|LYN|VASP|BBS1|EGR2|BDNF|LAMB2|BMP7|DCLK1|NR4A2|CD24A|CXCL12|LHX2|BCL2|CNTN4|BMPR1B|PAM
7626	2.3267E-38	4.9419E-37	49	246	461	28012	locomotory behavior	CSF3R|ITGAM|HEXB|HEXA|ITGB2|ABAT|ARRB2|LSP1|EPS8|MECP2|C3AR1|RAC2|CCN1|FEZF2|CHRNB2|FCER1G|DSCAM|ITGA1|VPS13A|FCGR3|CACNB4|IFNG|ALS2|KCNMA1|DOCK2|CX3CR1|SEMA3A|PTAFR|ADAM22|CACNA1B|ATP1A2|CACNA1C|CORO1A|CCL8|CCL6|CCL5|CCL2|SLIT2|CMTM7|CMTM3|LGI4|CMTM6|GRIN2C|SOD2|NR4A2|CXCL10|CXCL11|CXCL12|APBA2
40012	8.3958E-36	1.6215E-34	38	137	461	28012	regulation of locomotion	COL18A1|LAMA5|CSF1|ITGB3|LAMA3|PTEN|HTR2C|IRS2|CORO1A|NTN1|AIF1|ETS1|PLD2|GNA13|P2RY6|RRAS|ERBB4|ADORA3|PDPN|KDR|AKT1|JAK2|CCR2|AOC3|MAP3K1|SMAD3|SPHK1|TIE1|PAX6|NISCH|CXCL10|CXCL12|TEP1|ABI3|BCL2|TEK|MYO1F|TLR2
19226	3.1379E-31	5.0379E-30	45	277	461	28012	transmission of nerve impulse	GRIA2|HEXB|NCAN|CHRM4|M3|HEXA|NAB2|ADAM22|CACNA1B|LIN7A|ATP1A2|CACNA1C|CLDN1|KLK8|MECP2|CNR2|NPY|NTF3|GRM8|TSPO|FYN|GRIA4|CHRNB2|GHSR|SYT4|EGR2|EGR3|TGFB1|BDNF|LGI4|GABRA3|TMOD2|HTR1B|OLIG2|GRIN2C|SYN3|SSTR2|P2RX7|CLDN5|CD24A|CACNB4|KCNMA1|PMP22|SCN2A|APBA2
7420	1.1642E-25	1.4387E-24	39	263	461	28012	brain development	CX3CR1|NOTCH3|NOTCH1|IRS2|KNDC1|IKZF1|GLI3|MECP2|SOX2|HHEX|MECOM|NTF3|FYN|OTX1|SLIT2|FEZF2|BBS4|DYNC2H1|CHRNB2|BBS1|SMAD1|EGR2|HSPA5|SPHK1|PAX6|RPGRIP1L|HSPG2|DCLK1|TGFBR2|BCAN|CXCL12|MAFB|LHX2|RFX4|FABP7|ID4|GAS1|NCOA7|LLGL1
50877	1.0697E-24	1.2393E-23	95	1786	461	28012	neurological system process	CLIC5|IL1RN|PGAP1|CDKN1B|THRB|HEXB|NCAN|CHRM4|M3|HEXA|NAB2|PTEN|GUCA1A|AQP4|RORB|HTR2A|ARRB2|SLC6A1|CLDN1|AFF2|MECP2|SOX2|GM2A|GRM8|CASP1|TSPO|IL12B|BBS4|CCR2|CHRNB2|GHSR|TMOD2|OLIG2|SYN3|SSTR2|CLDN5|CACNB4|TEP1|OLFR111|KCNMA1|SGK1|GPRC5C|PLCB2|GRIA2|HLF|COL11A2|ADAM22|CACNA1B|ADCY3|UBR3|LIN7A|ATP1A2|CACNA1C|HMGCR|KLK8|COCH|C3|OLFR56|HRH3|CNR2|PRKAR2B|NPY|OLFR98|NTF3|OLFR99|FYN|ASIC2|GRIA4|TUB|EG…
51960	1.5650E-24	1.7828E-23	36	231	461	28012	regulation of nervous system development	NOTCH3|GSK3B|NOTCH1|SEMA3A|KNDC1|NTN1|KLK8|ARHGAP4|MECP2|SOX2|DRP2|NTF3|KDR|CTNNA1|TSPO|LYN|CHRNB2|TGIF1|GHSR|TGFB1|BDNF|NTRK3|ISLR2|PAX6|HOOK3|OLIG2|BMP7|BMP6|ETV5|CD24A|CXCL12|IFNG|BCL2|ID4|SGK1|ASPA
50767	5.3125E-24	5.7926E-23	34	207	461	28012	regulation of neurogenesis	NOTCH3|GSK3B|NOTCH1|SEMA3A|KNDC1|NTN1|KLK8|ARHGAP4|SOX2|DRP2|NTF3|KDR|CTNNA1|TSPO|LYN|CHRNB2|TGIF1|TGFB1|BDNF|NTRK3|ISLR2|PAX6|HOOK3|OLIG2|BMP7|BMP6|ETV5|CD24A|CXCL12|IFNG|BCL2|ID4|SGK1|ASPA
7409	1.8732E-23	1.9997E-22	32	184	461	28012	axonogenesis	NOTCH1|SEMA3A|USP33|NTN1|GLI3|PTPRZ1|NTF3|SLITRK3|SLIT2|JAK2|FEZF2|EPHB1|VASP|CHRNB2|EGR2|BDNF|LAMB2|MMP2|LMTK2|PAX6|ETV1|RUNX3|BMP7|DCLK1|NR4A2|CXCL12|ALS2|LHX2|BCL2|GAS1|BMPR1B|PAM
51969	5.7235E-22	5.5839E-21	28	145	461	28012	regulation of transmission of nerve impulse	GRIA2|GSK3B|HTR2A|ARRB2|SLC6A1|TNF|KLK8|GNAI2|MECP2|CNR2|ERBB4|NTF3|KDR|CCL2|GLUL|GRIA4|CHRNB2|EGR1|EDN1|BDNF|HTR1B|LNPEP|GRIN2C|NFATC4|NISCH|IFNG|VGF|CSPG5
50804	7.7955E-22	7.5332E-21	27	133	461	28012	regulation of synaptic transmission	GRIA2|GSK3B|HTR2A|ARRB2|SLC6A1|TNF|GNAI2|MECP2|CNR2|ERBB4|NTF3|KDR|CCL2|GLUL|GRIA4|CHRNB2|EGR1|EDN1|BDNF|HTR1B|LNPEP|GRIN2C|NFATC4|NISCH|IFNG|VGF|CSPG5
7268	1.8227E-19	1.6230E-18	30	211	461	28012	synaptic transmission	GRIA2|NCAN|CHRM4|M3|CACNA1B|LIN7A|ATP1A2|CACNA1C|KLK8|MECP2|NPY|NTF3|GRM8|TSPO|GRIA4|CHRNB2|GHSR|SYT4|EGR3|BDNF|GABRA3|TMOD2|HTR1B|GRIN2C|SYN3|SSTR2|P2RX7|CD24A|KCNMA1|APBA2
45664	3.5717E-18	2.8899E-17	26	165	461	28012	regulation of neuron differentiation	NOTCH3|GSK3B|NOTCH1|SEMA3A|KNDC1|NTN1|KLK8|ARHGAP4|SOX2|DRP2|CHRNB2|TGIF1|BDNF|NTRK3|ISLR2|PAX6|OLIG2|BMP7|BMP6|ETV5|CD24A|CXCL12|IFNG|BCL2|ID4|SGK1
