## Supplemental File 5 for "*Toxoplasma* infection alters dopamine-sensitive behaviors and host gene expression patterns associated with neuropsychiatric disease": Top20NeuroSTR_Context

7399	1.0912E-74	1.1915E-72	122	995	445	28928	nervous system development	NAB1|GFI1|NAB2|CEP120|LST1|IRS2|IKZF1|RBPJ|CLDN1|CLU|AQP1|NRBP2|DPYSL2|KDR|SOX9|LZTS1|EPHB1|UNC5B|OMG|LIFR|MAPK8IP3|RUNX3|POU3F3|RUNX1|CLDN5|PYGO2|TEP1|ULK1|IL6ST|UGT8A|SHC1|CHRD|GATA3|GATA2|KLK8|IGSF9|KLK6|EFNB1|LYN|VASP|BBS1|SMAD1|EGR2|JAG1|EGR3|TGFB1|HSPA5|FZD6|B3GALT6|IGF1|RPE65|MAFB|BCL2|PLXNB2|BMPR1B|FGFR3|SERINC5|TOP2B|CLIC5|BTG2|HEXB|HEXA|PCSK9|ADM|ARHGAP4|SPN|IFT52|HHEX|SIX4|NCS1|NEFL|TS…
7610	1.6576E-66	1.4078E-64	86	472	445	28928	behavior	IL1RN|CSF3R|ITGAM|HEXB|GFI1|HEXA|ITGB2|CHD7|LSP1|SLC6A1|CYR61|CYSLTR1|GM2A|CASP3|C3AR1|LEPR|RAC2|CASP1|TSPO|CCR7|ATP7A|PTGDS|FCER1G|MUSK|SERPINF1|ITGA1|IL16|CYP7B1|AGTR1A|RUNX1|FCGR3|IFNG|ALS2|TEP1|IL1B|SGK1|DOCK2|CX3CR1|CSTB|CCL12|SRF|PTAFR|C5AR1|CACNA1B|ATP1A2|HMGCR|PTGS2|CORO1A|KLK8|NPAS2|CCL8|RELN|C7|CCL7|HRH3|CNR2|CCL6|CCL5|CCL2|TAC1|CMTM7|BCHE|EGR1|BBS1|JUN|EGR2|CCL22|XCR1|CMTM3|LGI4|STAT3|…
40011	1.7791E-66	1.4782E-64	79	372	445	28928	locomotion	TOP2B|CSF3R|ITGAM|B4GALT1|ITGB2|PLAT|LSP1|TNF|PVR|CYR61|CYSLTR1|SIX4|PLAU|C3AR1|KDR|RAC2|NEFL|TSPO|CCR7|CD36|FCER1G|ITGA4|TNFRSF12A|ITGA1|ARID5B|IL16|POU3F3|TGFBR1|VAV2|SCNN1G|MMP14|FCGR3|ADAM17|IFNG|TEP1|IL1B|PEX5|ITGA6|ULK1|DOCK2|CD44|HBEGF|PPARD|CX3CR1|LAMA5|CCL12|FOXC1|SELPLG|SRF|PTAFR|C5AR1|PDGFB|LRP5|CXCR4|ATP1A2|CORO1A|EFNB1|SGPL1|CCL8|RELN|C7|CCL7|CCL6|KATNA1|CCL5|CCL2|WASF2|CLASP2|CMTM7|…
22008	2.0761E-57	1.2595E-55	90	675	445	28928	neurogenesis	TOP2B|CLIC5|BTG2|NAB1|GFI1|HEXA|NAB2|CEP120|LST1|PCSK9|ADM|RBPJ|CLU|ARHGAP4|SPN|SIX4|DPYSL2|NCS1|KDR|NEFL|TSPO|NEFM|SOX9|JAK2|ATP7A|LZTS1|EPHB1|APC2|TGIF1|TNFRSF12A|UNC5B|SPHK1|ITGA1|OMG|LIFR|OLIG2|MAPK8IP3|RUNX3|RHOA|TGFBR1|ETV5|RUNX1|IFNG|ALS2|TEP1|PEX5|RARA|ULK1|IL6ST|SGK1|DSCAML1|ASPA|CD44|CEBPB|SHC1|NTN4|TULP3|CXCR4|GATA2|KLK8|IGSF9|KLK6|EFNB1|RELN|KATNA1|HES1|STX3|LYN|VASP|BBS1|EGR2|JAG1|TG…
48699	3.5708E-52	1.7724E-50	83	634	445	28928	generation of neurons	TOP2B|CLIC5|BTG2|GFI1|HEXA|LST1|PCSK9|ADM|RBPJ|CLU|ARHGAP4|SPN|SIX4|DPYSL2|NCS1|KDR|NEFL|TSPO|NEFM|JAK2|ATP7A|LZTS1|EPHB1|APC2|TGIF1|TNFRSF12A|UNC5B|SPHK1|ITGA1|OMG|LIFR|OLIG2|MAPK8IP3|RUNX3|RHOA|TGFBR1|ETV5|RUNX1|IFNG|ALS2|TEP1|PEX5|RARA|ULK1|IL6ST|SGK1|DSCAML1|ASPA|CD44|CEBPB|SHC1|NTN4|TULP3|CXCR4|GATA2|KLK8|IGSF9|KLK6|EFNB1|RELN|KATNA1|HES1|STX3|LYN|VASP|BBS1|EGR2|JAG1|TGFB1|SEMA4D|LGI4|STAT3|…
40012	1.0095E-47	4.2872E-46	49	174	445	28928	regulation of locomotion	PRR5|ARHGAP8|CSF1|IRS2|ETS1|ARHGAP4|AQP1|ADORA3|C3AR1|KDR|CTSH|JAK2|CCR2|SPHK1|IL16|F3|TEP1|IL6ST|VCL|HBEGF|PPARD|TLR2|CD63|LAMA5|ABHD2|SRF|C5AR1|PDGFB|CXCR4|FURIN|ALOX12|PTGS2|PLD1|CORO1A|AIF1|GNA13|DLL4|P2RY6|C7|RRAS|PLCG1|TAC1|BBS1|MAP3K1|CXCL10|ABI3|BCL2|ADA|MYO1F
7626	2.4913E-38	7.7411E-37	48	248	445	28928	locomotory behavior	CX3CR1|CSTB|CCL12|CSF3R|ITGAM|HEXB|HEXA|PTAFR|ITGB2|C5AR1|CHD7|CACNA1B|ATP1A2|LSP1|CORO1A|NPAS2|CYR61|CYSLTR1|CCL8|RELN|C7|CCL7|CCL6|CCL5|C3AR1|RAC2|CCL2|CCR7|ATP7A|CMTM7|CCL22|XCR1|FCER1G|CMTM3|LGI4|ITGA1|CMTM6|IL16|SOD2|CXCL10|FCGR3|CXCL11|IFNG|ALS2|IL1B|PTX3|DOCK2|PF4
30182	1.6913E-37	5.0900E-36	60	460	445	28928	neuron differentiation	TOP2B|CLIC5|BTG2|GFI1|HEXA|LST1|PCSK9|ADM|RBPJ|CLU|SPN|KDR|NEFL|JAK2|ATP7A|EPHB1|UNC5B|ITGA1|OMG|LIFR|OLIG2|MAPK8IP3|RUNX3|TGFBR1|RUNX1|ALS2|TEP1|PEX5|ULK1|SGK1|DSCAML1|CD44|CEBPB|SHC1|NTN4|TULP3|CXCR4|GATA2|KLK8|IGSF9|EFNB1|RELN|HES1|STX3|LYN|VASP|BBS1|EGR2|JAG1|LGI4|STAT3|B3GALT6|SOD2|RPE65|NFASC|BCL2|FAS|PTX3|BMPR1B|FGFR3
40017	1.6048E-35	4.4770E-34	33	97	445	28928	positive regulation of locomotion	PRR5|ARHGAP8|CSF1|C5AR1|PDGFB|IRS2|FURIN|ALOX12|PTGS2|PLD1|CORO1A|AIF1|ETS1|AQP1|P2RY6|C7|ADORA3|C3AR1|KDR|CTSH|PLCG1|JAK2|TAC1|CCR2|SPHK1|IL16|F3|CXCL10|BCL2|IL6ST|MYO1F|HBEGF|TLR2
32101	1.9358E-35	5.2847E-34	40	172	445	28928	regulation of response to external stimulus	C5AR1|PLEK|CXCR4|ADRB2|PTGS2|TNF|KLK8|C3|SPN|IGHG1|C7|CNR2|ADORA3|CCL5|C3AR1|JAK2|TAC1|CD276|CCR2|STAT5A|GRID2|FCER1G|SERPINF1|OMG|IL16|FCGR1|IGHG2B|CXCL10|FCGR3|BCL6|FABP7|IL2RA|IL1B|CD28|TLR9|FCGR2B|TLR4|ADA|MYD88|PPARD
48666	8.9567E-30	2.0019E-28	47	355	445	28928	neuron development	TOP2B|CLIC5|SHC1|HEXA|LST1|NTN4|CXCR4|ADM|CLU|KLK8|IGSF9|SPN|EFNB1|RELN|KDR|NEFL|HES1|STX3|JAK2|ATP7A|EPHB1|LYN|VASP|BBS1|EGR2|UNC5B|LGI4|ITGA1|OMG|B3GALT6|LIFR|SOD2|MAPK8IP3|RUNX3|RPE65|RUNX1|NFASC|ALS2|TEP1|BCL2|FAS|ULK1|PTX3|SGK1|BMPR1B|DSCAML1|CD44
50877	2.3414E-25	4.3231E-24	93	1803	445	28928	neurological system process	CLIC5|IL1RN|HEXB|NAB1|M3|HEXA|NAB2|CHD7|GUCA1A|AQP4|PLAT|OLFR1330|SLC6A1|CLDN1|AQP1|GABRR2|GM2A|OLFR287|CASP3|CASP1|NEFL|TSPO|IL12B|PRIMA1|TPRN|CCR2|CAST|GRID2|MUSK|SERPINF1|OMG|OLIG2|CYP7B1|F3|AGTR1A|CLDN5|SCNN1G|OLFR558|ALDH5A1|ALS2|TEP1|IL1B|PEX5|SGK1|PLCB2|PPARD|UGT8A|EPAS1|SRF|CACNA1B|ATP1A2|HMGCR|PTGS2|KLK8|CPLX1|C3|OLFR56|HRH3|CNR2|OLFR98|OLFR99|NAALAD2|TAC1|NTSR2|BCHE|EGR1|BBS1|JUN|EGR2|X…
7417	2.6552E-24	4.6765E-23	42	364	445	28928	central nervous system development	CX3CR1|TOP2B|FOXC1|CEP120|CHRD|TULP3|CXCR4|IRS2|IKZF1|RBPJ|GATA2|AQP1|HHEX|RELN|HES1|SOX9|ATP7A|ABCB1B|EPHB1|DUOX2|BBS1|SMAD1|EGR2|HSPA5|SPHK1|OMG|OLIG2|MAPK8IP3|POU3F3|RUNX1|TGFBR2|PYGO2|MAFB|TEP1|FABP7|PEX5|BCL2|ANG|ULK1|PTX3|TACC2|FGFR3
51960	4.6871E-24	8.1800E-23	37	272	445	28928	regulation of nervous system development	TULP3|KLK8|ARHGAP4|KLK6|DPYSL2|KATNA1|NCS1|KDR|NEFL|TSPO|NEFM|HES1|LZTS1|LYN|APC2|TGIF1|TGFB1|SEMA4D|MUSK|TNFRSF12A|SPHK1|OMG|IGF1|OLIG2|MAPK8IP3|RHOA|ETV5|IFNG|TEP1|TTC3|RARA|BCL2|PLXNB2|ULK1|IL6ST|SGK1|ASPA
31175	6.0963E-24	1.0448E-22	37	274	445	28928	neuron projection development	TOP2B|SHC1|LST1|CXCR4|ADM|CLU|KLK8|IGSF9|SPN|EFNB1|RELN|KDR|NEFL|STX3|JAK2|ATP7A|EPHB1|LYN|VASP|BBS1|EGR2|UNC5B|ITGA1|OMG|B3GALT6|LIFR|MAPK8IP3|RUNX3|NFASC|ALS2|TEP1|BCL2|FAS|ULK1|SGK1|BMPR1B|CD44
19226	1.0578E-23	1.7888E-22	38	297	445	28928	transmission of nerve impulse	UGT8A|HEXB|NAB1|M3|HEXA|NAB2|CACNA1B|PLAT|ATP1A2|CLDN1|KLK8|CPLX1|TSPO|NAALAD2|TAC1|PRIMA1|NTSR2|CAST|GRID2|EGR2|XBP1|EGR3|TGFB1|DMPK|MUSK|LGI4|OMG|HTR1B|OLIG2|P2RX7|CLDN5|ALDH5A1|ALS2|PMP22|CD9|APBA3|SERINC5|PPARD
50767	3.9212E-22	6.1421E-21	34	251	445	28928	regulation of neurogenesis	KLK8|ARHGAP4|KLK6|DPYSL2|KATNA1|NCS1|KDR|NEFL|TSPO|NEFM|HES1|LZTS1|LYN|APC2|TGIF1|TGFB1|SEMA4D|TNFRSF12A|SPHK1|OMG|OLIG2|MAPK8IP3|RHOA|ETV5|IFNG|TEP1|TTC3|RARA|BCL2|PLXNB2|ULK1|IL6ST|SGK1|ASPA
7420	1.5546E-20	2.1926E-19	34	281	445	28928	brain development	CX3CR1|TOP2B|FOXC1|CEP120|CHRD|TULP3|CXCR4|IRS2|IKZF1|RBPJ|GATA2|AQP1|HHEX|RELN|HES1|ATP7A|DUOX2|BBS1|SMAD1|EGR2|HSPA5|SPHK1|MAPK8IP3|POU3F3|TGFBR2|PYGO2|MAFB|FABP7|PEX5|BCL2|ULK1|PTX3|TACC2|FGFR3
7611	1.2844E-19	1.7285E-18	24	125	445	28928	learning or memory	BCHE|EGR1|JUN|IL1RN|MUSK|SERPINF1|SRF|ATP1A2|IGF1|HMGCR|SLC6A1|PTGS2|CYP7B1|S100B|KLK8|GM2A|HRH3|TEP1|IL1B|CASP3|CASP1|MAN2B1|SGK1|TAC1
45664	1.1919E-18	1.5184E-17	28	203	445	28928	regulation of neuron differentiation	KLK8|ARHGAP4|KLK6|DPYSL2|KATNA1|NCS1|NEFL|NEFM|HES1|LZTS1|APC2|TGIF1|SEMA4D|TNFRSF12A|SPHK1|OMG|OLIG2|MAPK8IP3|RHOA|ETV5|IFNG|TEP1|TTC3|RARA|BCL2|PLXNB2|ULK1|SGK1
