## Supplemental File 5 for "*Toxoplasma* infection alters dopamine-sensitive behaviors and host gene expression patterns associated with neuropsychiatric disease": Top20NeuroSTR_NIGO

7399	1.5234E-68	8.1375E-67	115	940	445	28013	nervous system development	NAB1|GFI1|NAB2|CEP120|LST1|IRS2|IKZF1|RBPJ|CLDN1|CLU|AQP1|NRBP2|DPYSL2|KDR|SOX9|LZTS1|EPHB1|UNC5B|OMG|LIFR|MAPK8IP3|RUNX3|POU3F3|RUNX1|CLDN5|PYGO2|TEP1|ULK1|IL6ST|UGT8A|SHC1|CHRD|GATA3|GATA2|KLK8|IGSF9|EFNB1|LYN|VASP|BBS1|SMAD1|EGR2|JAG1|EGR3|TGFB1|HSPA5|B3GALT6|IGF1|MAFB|BCL2|PLXNB2|BMPR1B|FGFR3|SERINC5|TOP2B|CLIC5|BTG2|HEXB|HEXA|PCSK9|ARHGAP4|SPN|IFT52|HHEX|SIX4|NEFL|TSPO|NEFM|JAK2|ATP7A|APC2|T…
7610	1.0460E-66	5.0286E-65	86	456	445	28013	behavior	IL1RN|CSF3R|ITGAM|HEXB|GFI1|HEXA|ITGB2|CHD7|LSP1|SLC6A1|CYR61|CYSLTR1|GM2A|CASP3|C3AR1|LEPR|RAC2|CASP1|TSPO|CCR7|ATP7A|PTGDS|FCER1G|MUSK|SERPINF1|ITGA1|IL16|CYP7B1|AGTR1A|RUNX1|FCGR3|IFNG|ALS2|TEP1|IL1B|SGK1|DOCK2|CX3CR1|CSTB|CCL12|SRF|PTAFR|C5AR1|CACNA1B|ATP1A2|HMGCR|PTGS2|CORO1A|KLK8|NPAS2|CCL8|RELN|C7|CCL7|HRH3|CNR2|CCL6|CCL5|CCL2|TAC1|CMTM7|BCHE|EGR1|BBS1|JUN|EGR2|CCL22|XCR1|CMTM3|LGI4|STAT3|…
40011	1.0567E-52	3.2775E-51	63	290	445	28013	locomotion	TOP2B|CSF3R|ITGAM|B4GALT1|ITGB2|LSP1|TNF|PVR|CYR61|CYSLTR1|C3AR1|KDR|RAC2|NEFL|TSPO|CCR7|FCER1G|ITGA4|ITGA1|IL16|POU3F3|VAV2|MMP14|FCGR3|ADAM17|IFNG|TEP1|IL1B|PEX5|ITGA6|ULK1|DOCK2|CD44|HBEGF|CX3CR1|LAMA5|CCL12|SELPLG|PTAFR|C5AR1|CXCR4|ATP1A2|CORO1A|EFNB1|CCL8|RELN|C7|CCL7|CCL6|KATNA1|CCL5|CCL2|WASF2|CLASP2|CMTM7|ST14|CCL22|XCR1|CMTM3|CMTM6|CXCL10|CXCL11|PF4
22008	5.2833E-51	1.5630E-49	83	636	445	28013	neurogenesis	TOP2B|CLIC5|BTG2|NAB1|GFI1|HEXA|NAB2|CEP120|LST1|PCSK9|RBPJ|CLU|ARHGAP4|SPN|SIX4|DPYSL2|KDR|NEFL|TSPO|NEFM|SOX9|JAK2|ATP7A|LZTS1|EPHB1|APC2|TGIF1|TNFRSF12A|UNC5B|ITGA1|OMG|LIFR|OLIG2|MAPK8IP3|RUNX3|RHOA|TGFBR1|ETV5|RUNX1|IFNG|ALS2|TEP1|PEX5|RARA|ULK1|IL6ST|SGK1|ASPA|CD44|CEBPB|SHC1|NTN4|TULP3|CXCR4|GATA2|KLK8|IGSF9|EFNB1|RELN|KATNA1|HES1|STX3|LYN|VASP|BBS1|EGR2|JAG1|TGFB1|SEMA4D|LGI4|STAT3|B3GALT…
48699	5.5361E-46	1.3826E-44	76	594	445	28013	generation of neurons	TOP2B|CLIC5|BTG2|GFI1|HEXA|LST1|PCSK9|RBPJ|CLU|ARHGAP4|SPN|SIX4|DPYSL2|KDR|NEFL|TSPO|NEFM|JAK2|ATP7A|LZTS1|EPHB1|APC2|TGIF1|TNFRSF12A|UNC5B|ITGA1|OMG|LIFR|OLIG2|MAPK8IP3|RUNX3|RHOA|TGFBR1|ETV5|RUNX1|IFNG|ALS2|TEP1|PEX5|RARA|ULK1|IL6ST|SGK1|ASPA|CD44|CEBPB|SHC1|NTN4|TULP3|CXCR4|GATA2|KLK8|IGSF9|EFNB1|RELN|KATNA1|HES1|STX3|LYN|VASP|BBS1|EGR2|JAG1|TGFB1|SEMA4D|LGI4|STAT3|B3GALT6|SOD2|NFASC|TTC3|BCL2…
7626	8.7231E-38	1.6944E-36	48	247	445	28013	locomotory behavior	CX3CR1|CSTB|CCL12|CSF3R|ITGAM|HEXB|HEXA|PTAFR|ITGB2|C5AR1|CHD7|CACNA1B|ATP1A2|LSP1|CORO1A|NPAS2|CYR61|CYSLTR1|CCL8|RELN|C7|CCL7|CCL6|CCL5|C3AR1|RAC2|CCL2|CCR7|ATP7A|CMTM7|CCL22|XCR1|FCER1G|CMTM3|LGI4|ITGA1|CMTM6|IL16|SOD2|CXCL10|FCGR3|CXCL11|IFNG|ALS2|IL1B|PTX3|DOCK2|PF4
40012	1.8408E-33	3.0256E-32	36	138	445	28013	regulation of locomotion	PRR5|LAMA5|ARHGAP8|CSF1|ABHD2|SRF|PDGFB|CXCR4|IRS2|FURIN|PLD1|CORO1A|AIF1|ETS1|AQP1|GNA13|P2RY6|C7|RRAS|ADORA3|KDR|JAK2|CCR2|MAP3K1|SPHK1|IL16|F3|CXCL10|TEP1|ABI3|BCL2|IL6ST|ADA|MYO1F|VCL|TLR2
30182	2.9006E-32	4.5348E-31	55	449	445	28013	neuron differentiation	TOP2B|CLIC5|BTG2|GFI1|HEXA|LST1|PCSK9|RBPJ|CLU|SPN|KDR|NEFL|JAK2|ATP7A|EPHB1|UNC5B|ITGA1|LIFR|OLIG2|MAPK8IP3|RUNX3|TGFBR1|RUNX1|ALS2|TEP1|PEX5|ULK1|SGK1|CD44|CEBPB|SHC1|NTN4|TULP3|CXCR4|GATA2|KLK8|IGSF9|EFNB1|RELN|HES1|STX3|LYN|VASP|BBS1|EGR2|JAG1|LGI4|STAT3|B3GALT6|SOD2|NFASC|BCL2|PTX3|BMPR1B|FGFR3
48666	9.4517E-25	1.0819E-23	42	344	445	28013	neuron development	TOP2B|CLIC5|SHC1|HEXA|LST1|NTN4|CXCR4|CLU|KLK8|IGSF9|SPN|EFNB1|RELN|KDR|NEFL|HES1|STX3|JAK2|ATP7A|EPHB1|LYN|VASP|BBS1|EGR2|UNC5B|LGI4|ITGA1|B3GALT6|LIFR|SOD2|MAPK8IP3|RUNX3|RUNX1|NFASC|ALS2|TEP1|BCL2|ULK1|PTX3|SGK1|BMPR1B|CD44
7417	1.1100E-23	1.2339E-22	41	346	445	28013	central nervous system development	CX3CR1|TOP2B|FOXC1|CEP120|CHRD|TULP3|CXCR4|IRS2|IKZF1|RBPJ|GATA2|AQP1|HHEX|RELN|HES1|SOX9|ATP7A|ABCB1B|EPHB1|DUOX2|BBS1|SMAD1|EGR2|HSPA5|SPHK1|OMG|OLIG2|MAPK8IP3|POU3F3|RUNX1|TGFBR2|PYGO2|MAFB|TEP1|FABP7|PEX5|ANG|ULK1|PTX3|TACC2|FGFR3
31175	8.9823E-21	8.9497E-20	34	268	445	28013	neurite development	TOP2B|SHC1|LST1|CXCR4|CLU|KLK8|IGSF9|SPN|EFNB1|RELN|KDR|NEFL|STX3|JAK2|ATP7A|EPHB1|LYN|VASP|BBS1|EGR2|UNC5B|ITGA1|B3GALT6|LIFR|MAPK8IP3|RUNX3|NFASC|ALS2|TEP1|BCL2|ULK1|SGK1|BMPR1B|CD44
7420	4.7987E-20	4.5910E-19	33	263	445	28013	brain development	CX3CR1|TOP2B|FOXC1|CEP120|CHRD|TULP3|CXCR4|IRS2|IKZF1|RBPJ|GATA2|AQP1|HHEX|RELN|HES1|ATP7A|DUOX2|BBS1|SMAD1|EGR2|HSPA5|SPHK1|MAPK8IP3|POU3F3|TGFBR2|PYGO2|MAFB|FABP7|PEX5|ULK1|PTX3|TACC2|FGFR3
51960	9.0940E-20	8.5306E-19	31	231	445	28013	regulation of nervous system development	KLK8|ARHGAP4|DPYSL2|KDR|NEFL|TSPO|NEFM|HES1|LZTS1|LYN|APC2|TGIF1|TGFB1|SEMA4D|MUSK|TNFRSF12A|OMG|IGF1|OLIG2|MAPK8IP3|RHOA|ETV5|IFNG|TTC3|RARA|BCL2|PLXNB2|ULK1|IL6ST|SGK1|ASPA
50877	1.9037E-19	1.7349E-18	84	1785	445	28013	neurological system process	CLIC5|IL1RN|HEXB|NAB1|M3|HEXA|NAB2|CHD7|GUCA1A|AQP4|OLFR1330|SLC6A1|CLDN1|AQP1|GABRR2|GM2A|OLFR287|CASP3|CASP1|NEFL|TSPO|IL12B|TPRN|CCR2|CAST|GRID2|MUSK|SERPINF1|OMG|OLIG2|CYP7B1|F3|AGTR1A|CLDN5|SCNN1G|OLFR558|TEP1|IL1B|PEX5|SGK1|PLCB2|PPARD|UGT8A|EPAS1|SRF|CACNA1B|ATP1A2|HMGCR|PTGS2|KLK8|CPLX1|C3|OLFR56|HRH3|CNR2|OLFR98|OLFR99|TAC1|NTSR2|BCHE|EGR1|BBS1|JUN|EGR2|EGR3|TGFB1|DMPK|GCH1|LGI4|HTR1B|B3…
7611	2.1738E-19	1.9533E-18	24	124	445	28013	learning or memory	BCHE|EGR1|JUN|IL1RN|MUSK|SERPINF1|SRF|ATP1A2|IGF1|HMGCR|SLC6A1|PTGS2|CYP7B1|S100B|KLK8|GM2A|HRH3|TEP1|IL1B|CASP3|CASP1|MAN2B1|SGK1|TAC1
50767	4.2898E-19	3.7668E-18	29	207	445	28013	regulation of neurogenesis	KLK8|ARHGAP4|DPYSL2|KDR|NEFL|TSPO|NEFM|HES1|LZTS1|LYN|APC2|TGIF1|TGFB1|SEMA4D|TNFRSF12A|OMG|OLIG2|MAPK8IP3|RHOA|ETV5|IFNG|TTC3|RARA|BCL2|PLXNB2|ULK1|IL6ST|SGK1|ASPA
19226	2.1692E-18	1.8295E-17	32	277	445	28013	transmission of nerve impulse	UGT8A|HEXB|NAB1|M3|HEXA|NAB2|CACNA1B|ATP1A2|CLDN1|KLK8|CPLX1|CNR2|TSPO|TAC1|NTSR2|CAST|GRID2|EGR2|EGR3|TGFB1|DMPK|MUSK|LGI4|OMG|HTR1B|OLIG2|P2RX7|CLDN5|PMP22|APBA3|SERINC5|PPARD
32103	3.9604E-18	3.2686E-17	18	63	445	28013	positive regulation of response to external stimulus	STAT5A|FCER1G|IL16|PTGS2|C3|FCGR1|IGHG2B|CXCL10|IGHG1|FCGR3|C7|ADORA3|CCL5|IL1B|CD28|JAK2|TAC1|TLR4
8366	5.4603E-17	4.1016E-16	15	42	445	28013	axon ensheathment	EGR2|TGFB1|UGT8A|LGI4|HEXB|NAB1|HEXA|NAB2|OMG|OLIG2|CLDN1|CLDN5|PMP22|SERINC5|PPARD
7272	5.4603E-17	4.1016E-16	15	42	445	28013	ensheathment of neurons	EGR2|TGFB1|UGT8A|LGI4|HEXB|NAB1|HEXA|NAB2|OMG|OLIG2|CLDN1|CLDN5|PMP22|SERINC5|PPARD
